# *ARID1A* Mutations Protect Follicular Lymphoma from FAS-dependent Immune Surveillance by Reducing RUNX3/ETS1-Driven FAS-Expression

**DOI:** 10.1101/2023.12.12.571212

**Authors:** Martina Antoniolli, Maria Solovey, Carolin Dorothea Strobl, Deepak Bararia, William David Keay, Johannes Adrian Hildebrand, Louisa Adolph, Michael Heide, Verena Passerini, Tabea Freyholdt, Lucas Wange, Wolfgang Enard, Susanne Thieme, Helmut Blum, Martina Rudelius, Julia Mergner, Christina Ludwig, Sebastian Bultmann, Marc Schmidt-Supprian, Heinrich Leonhardt, Marion Subklewe, Michael von Bergwelt-Baildon, Maria Colomé-Tatché, Oliver Weigert

## Abstract

The cell death receptor FAS and its ligand (FASLG) play crucial roles in the selection of B cells during the germinal center (GC) reaction. Failure to eliminate potentially harmful B cells via FAS can lead to lymphoproliferation and the development B cell malignancies. The classic form of follicular lymphoma (FL) is a prototypic GC-derived B cell malignancy, characterized by the t(14;18) (q32;q21)IGH::*BCL2* translocation and overexpression of antiapoptotic BCL2. Additional alterations were shown to be clinically relevant, including mutations in *ARID1A*. ARID1A is part of the SWI/SNF nucleosome remodeling complex that regulates DNA accessibility (“openness”). However, the mechanism how *ARID1A* mutations contribute to FL pathogenesis remains unclear.

We analyzed 151 FL biopsies of patients with advanced stage disease at initial diagnosis and found that *ARID1A* mutations were recurrent and mainly disruptive, with an overall frequency of 18%. Additionally, we observed that *ARID1A* mutant FL showed significantly lower FAS protein expression in the FL tumor cell population. Functional experiments in BCL2-translocated lymphoma cells demonstrated that ARID1A is directly involved in the regulation of FAS, and ARID1A loss leads to decreased FAS protein and gene expression. However, ARID1A loss did not affect *FAS* promotor openness. Instead, we identified and experimentally validated a previously unknown co-transcriptional complex consisting of RUNX3 and ETS1 that regulates *FAS* expression, and ARID1A loss leads to reduced *RUNX3* promotor openness and gene expression. The reduced FAS levels induced by ARID1A loss rendered lymphoma cells resistant to both soluble and T cell membrane-anchored FASLG-induced apoptosis.

In summary, we have identified a functionally and clinically relevant mechanism how FL cells can escape FAS-dependent immune surveillance, which may also impact the efficacy of T cell-based therapies, including bispecific antibodies and CAR T cells.
