## Supplementary material for "*ARID1A* Mutations Protect Follicular Lymphoma from FAS-dependent Immune Surveillance by Reducing RUNX3/ETS1-Driven FAS-Expression": Table S3

cell_line	tf	confidence	target	mor	isDiff	pajd	log2FC
OCI-Ly1	AEBP2	E	FAS	1	FALSE	NA	NA
OCI-Ly1	ARID5A	E	FAS	-1	FALSE	NA	NA
OCI-Ly1	ARNTL2	E	FAS	1	TRUE	4.56610901996663e-06	-3.07784846339767
OCI-Ly1	ETS1	A	FAS	1	FALSE	NA	NA
OCI-Ly1	FOXC1	E	FAS	1	TRUE	1.279359660518e-06	1.95781215411813
OCI-Ly1	MSX1	E	FAS	-1	TRUE	0.0406195583654122	1.43726771316133
OCI-Ly1	MYBL1	E	FAS	1	FALSE	NA	NA
OCI-Ly1	NFKB1	A	FAS	1	FALSE	NA	NA
OCI-Ly1	NFYC	D	FAS	1	FALSE	NA	NA
OCI-Ly1	PURA	E	FAS	-1	FALSE	NA	NA
OCI-Ly1	SHOX2	E	FAS	1	FALSE	NA	NA
OCI-Ly1	SOX4	E	FAS	1	FALSE	NA	NA
OCI-Ly1	SP1	A	FAS	1	FALSE	NA	NA
OCI-Ly1	SP100	E	FAS	1	FALSE	NA	NA
OCI-Ly1	SP110	E	FAS	1	FALSE	NA	NA
OCI-Ly1	SP140	E	FAS	1	TRUE	0.00100823304777404	-1.2419322172936
OCI-Ly1	SP140L	E	FAS	1	FALSE	NA	NA
OCI-Ly1	STAT1	A	FAS	1	TRUE	0.0564025280640596	1.41594857113121
OCI-Ly1	STAT3	A	FAS	-1	FALSE	NA	NA
OCI-Ly1	TP53	A	FAS	1	FALSE	NA	NA
OCI-Ly1	TSHZ2	E	FAS	1	TRUE	0.0151654134682764	2.38049209073386
OCI-Ly1	YBX1	D	FAS	-1	FALSE	NA	NA
OCI-Ly1	YY1	A	FAS	-1	FALSE	NA	NA
OCI-Ly1	ZBTB21	E	FAS	1	FALSE	NA	NA
OCI-Ly1	ZNF136	E	FAS	1	FALSE	NA	NA
OCI-Ly1	ZNF140	E	FAS	1	FALSE	NA	NA
OCI-Ly1	ZNF267	E	FAS	1	FALSE	NA	NA
OCI-Ly8	AEBP2	E	FAS	1	FALSE	NA	NA
OCI-Ly8	ARID5A	E	FAS	-1	TRUE	6.15414912284464e-05	-1.29432596417686
OCI-Ly8	ARNTL2	E	FAS	1	FALSE	NA	NA
OCI-Ly8	ETS1	A	FAS	1	FALSE	NA	NA
OCI-Ly8	FOXC1	E	FAS	1	FALSE	NA	NA
OCI-Ly8	HOXB3	E	FAS	1	FALSE	NA	NA
OCI-Ly8	JUN	A	FAS	1	FALSE	NA	NA
OCI-Ly8	MSX1	E	FAS	-1	FALSE	NA	NA
OCI-Ly8	MYBL1	E	FAS	1	FALSE	NA	NA
OCI-Ly8	NFKB1	A	FAS	1	FALSE	NA	NA
OCI-Ly8	NFYC	D	FAS	1	FALSE	NA	NA
OCI-Ly8	PURA	E	FAS	-1	FALSE	NA	NA
OCI-Ly8	SOX4	E	FAS	1	FALSE	NA	NA
OCI-Ly8	SP1	A	FAS	1	FALSE	NA	NA
OCI-Ly8	SP100	E	FAS	1	FALSE	NA	NA
OCI-Ly8	SP110	E	FAS	1	FALSE	NA	NA
OCI-Ly8	SP140	E	FAS	1	FALSE	NA	NA
OCI-Ly8	SP140L	E	FAS	1	FALSE	NA	NA
OCI-Ly8	STAT1	A	FAS	1	FALSE	NA	NA
OCI-Ly8	STAT3	A	FAS	-1	FALSE	NA	NA
OCI-Ly8	TP53	A	FAS	1	FALSE	NA	NA
OCI-Ly8	YBX1	D	FAS	-1	FALSE	NA	NA
OCI-Ly8	YY1	A	FAS	-1	FALSE	NA	NA
OCI-Ly8	ZBTB21	E	FAS	1	FALSE	NA	NA
OCI-Ly8	ZNF136	E	FAS	1	FALSE	NA	NA
OCI-Ly8	ZNF140	E	FAS	1	FALSE	NA	NA
OCI-Ly8	ZNF267	E	FAS	1	FALSE	NA	NA
