## Supplementary material for "*ARID1A* Mutations Protect Follicular Lymphoma from FAS-dependent Immune Surveillance by Reducing RUNX3/ETS1-Driven FAS-Expression": Table S4

tf	type
AEBP2	FAS_TF_non.de
ETS1	FAS_TF_non.de
MYBL1	FAS_TF_non.de
NFKB1	FAS_TF_non.de
NFYC	FAS_TF_non.de
PURA	FAS_TF_non.de
SOX4	FAS_TF_non.de
SP1	FAS_TF_non.de
SP100	FAS_TF_non.de
SP110	FAS_TF_non.de
SP140L	FAS_TF_non.de
STAT3	FAS_TF_non.de
TP53	FAS_TF_non.de
YBX1	FAS_TF_non.de
YY1	FAS_TF_non.de
ZBTB21	FAS_TF_non.de
ZNF136	FAS_TF_non.de
ZNF140	FAS_TF_non.de
ZNF267	FAS_TF_non.de
RUNX3	coTF_down
ZNF32	coTF_up
