## Supplementary material for "*ARID1A* Mutations Protect Follicular Lymphoma from FAS-dependent Immune Surveillance by Reducing RUNX3/ETS1-Driven FAS-Expression": Table S5

name	sequence	notes
ARID1A_sgRNA_F	CACCGAGCGGGGATCATGGCCGCGC	This paper
ARID1A_sgRNA_R	AAACGCGCGGCCATGATCCCCGCTC	This paper
ARID1A_TOPOTA_F	GTTGAAATGCCTGTGTGGCA	ThermoFisher: Hs00398023_CE
ARID1A_TOPOTA_R	CCAACCTGAGGTGGCATATTG	ThermoFisher: Hs00398023_CE
M13_F	TGTAAAACGACGGCCAGT	ThermoFisher, Catalog #N52002
P5_adapter	AATGATACGGCGACCACCGA	Illumina
P7_adapter	CAAGCAGAAGACGGCATACGA	Illumina
