## Supplementary material for "*ARID1A* Mutations Protect Follicular Lymphoma from FAS-dependent Immune Surveillance by Reducing RUNX3/ETS1-Driven FAS-Expression": Table S6

Purpose	ID	Company	Specie	Clone	Dilution	Cat..	RRID
Vectra Polaris on human tissue	FAS	Abcam	rabbit	EP208	1:100	AC-0178RUO
Vectra Polaris on human tissue	CD3	Zytomed	rabbit	SP7	1:150	ZYT-RBK024-05	AB_2864584
Vectra Polaris on human tissue	CD20	Cell Marque	mouse	L26	1:200	120M-85	AB_1158146
FACS	CD95 (FAS) PE	BioLegend	mouse	DX2	1:25	305608	AB_314546
FACS	CD95 (FAS) Alexa Fluor® 647	BioLegend	mouse	DX2	1:50	305618	AB_528893
Western Blotting	ARID1A	Sigma Aldrich	rabbit	Ployclonal	1:2500	HPA005456	AB_1078205
Western Blotting	RUNX3	BioLegend	mouse	R3-5GA	1:2000	697902	AB_2687207
Western Blotting	ETS1	Cell Signaling	rabbit	D8O8A	1:2000	14069	AB_2798383
Western Blotting	GAPDH	Thermo Fisher	mouse	6C5	1:10000	AM4300	AB_2536381
Western Blotting	anti-Mouse IgG (H+L), HRP	Thermo Fisher	goat	Ployclonal	1:5000	31430	AB_2536527
Western Blotting	anti-Rabbit IgG (H+L), HRP	Thermo Fisher	goat	Polyclonal	1:5000	31460	AB_228341
Co-IP	ETS1	Cell Signaling	rabbit	D8O8A	1:10	14069	AB_2798383
