## Supplementary material for "*ARID1A* Mutations Protect Follicular Lymphoma from FAS-dependent Immune Surveillance by Reducing RUNX3/ETS1-Driven FAS-Expression": Table S8

Sample	Index.1	Index.1.Sequenz	Index.2	Index.2.Sequenz
Ly1 cas9 #1	S517	GCGTAAGA	N701	TCGCCTTA
Ly1 cas9 #7	S517	GCGTAAGA	N705	AGGAGTCC
Ly1 cas9 #9	S517	GCGTAAGA	N706	CATGCCTA
Ly1 het F9	S504	AGAGTAGA	N703	TTCTGCCT
Ly1 het F10	S504	AGAGTAGA	N704	GCTCAGGA
Ly1 KO E8	S502	CTCTCTAT	N702	CTAGTACG
Ly1 KO G1	S502	CTCTCTAT	N705	AGGAGTCC
Ly1 KO H3	S502	CTCTCTAT	N706	CATGCCTA
Ly8 cas9 #3	S502	CTCTCTAT	N704	GCTCAGGA
Ly8 cas9 #6	S502	CTCTCTAT	N703	TTCTGCCT
Ly8 cas9 #11	S502	CTCTCTAT	N701	TCGCCTTA
Ly8 het A9	S503	TATCCTCT	N704	GCTCAGGA
Ly8 het G5	S503	TATCCTCT	N703	TTCTGCCT
Ly8 het G10	S503	TATCCTCT	N701	TCGCCTTA
Ly8 KO G6	S503	TATCCTCT	N706	CATGCCTA
